# A small molecule screen identified N-Acetyl-L-cysteine for promoting *ex vivo* growth of single circulating tumor cells

**DOI:** 10.1101/2020.08.19.257378

**Authors:** Teng Teng, Mohamed Kamal, Oihana Iriondo, Yonatan Amzaleg, Chunqiao Luo, Amal Thomas, Grace Lee, John D. Nguyen, Andrew Smith, Richard Sposto, Min Yu

**Author notes:** These authors contributed equally (Teng Teng, Mohamed Kamal).

## Abstract

Circulating tumor cells (CTCs) can be isolated via a minimally invasive blood draw and are considered a “liquid biopsy” of their originating solid tumors. CTCs contain a small subset of metastatic precursors that can form metastases in secondary organs, and provide a resource to identify mechanisms underlying metastasis-initiating properties. Despite technological advancements that allow for highly sensitive approaches of detection and isolation, CTCs are very rare and often present as single cells, posing an extreme challenge for *ex vivo* expansion after isolation. Here, using previously established patient-derived CTC lines, we performed a small molecule drug screening to identify compounds that can improve *ex vivo* culture efficiency for single CTCs. We found that N-acetylcysteine (NAC) and other antioxidants can promote *ex vivo* expansion of single CTCs, by reducing oxidative and other stress particularly at the initial stage of single cell expansion. RNA-seq analysis of growing clones and non-growing clones confirmed the effect by NAC, but also indicate that NAC-induced decrease in oxidative stress is insufficient for promoting proliferation of a subset of cells with heterogeneous quiescent and senescent features. Despite the challenge in expanding all CTCs, NAC treatment lead to establishment of single CTC clones that have similar tumorigenic features, which will facilitate future functional analyses.
