## Supplemental tables for "A small molecule screen identified N-Acetyl-L-cysteine for promoting *ex vivo* growth of single circulating tumor cells": SupplementaryTableS2.xlsx

### Sheet: Sheet1
Drug	Batch	Patient	Control	Drug N	Control N	Drug Median AUC	Control Median AUC	Product Name	Biological Activity	Categorical Index	BRx68-CT	BRx68-CD	BRx07-CT	BRx07-CD	BRx42-CT
NAC	10/18/2017	BRx68	CT	56	169	13.5	6				Good		Good
P1A11	8/8/2017	BRx07	CT	16	29	9	3	Apicidin, Fusarium sp.	A potent HDAC inhibitor	Histone Deacetylase Inhibitors	Bad*2		Good		Bad
P1A2	3/17/2016	BRx68	CT	17	48	18	12	Calpeptin	Calpain inhibitor	Calpain Inhibitors	Good
P1A3	8/8/2017	BRx07	CT	15	29	9	3	NF-κB Activation Inhibitor V, 5HPP-33	Blocks IL-1-induced NF-κB translocation.	NF-kB Activation Inhibitors	Bad		Good		Bad
P1A7	3/23/2016	BRx68	CT	14	52	51	21	AICA-Riboside	AMPK activator	AMPK Activators	Good		Bad		Bad
P1A9	7/11/2017	BRx68	CT	12	89	49.5	42	AMPK Activator	Elevates intracellular AMP levels	AMPK Activators	Bad/Good		Good		Good
P1B6	3/23/2016	BRx68	CT	16	52	102	21	β-Catenin/Tcf Inhibitor, FH535	Suppresses Wnt/b-Catenin Signaling Pathway	Cell Differentiation/Dedifferentiation Inducers	Good		Good		Bad
P1C11	7/11/2017	BRx68	CT	13	89	54	42	Flurbiprofen	COX Inhibitor	Cyclooxygenase Inhibitors	Bad/Good		Good		Bad
P1C2	3/17/2016	BRx68	CT	17	48	24	12	Diclofenac Sodium	COX-1/2 inhibitor	Cyclooxygenase Inhibitors	Good		Good		Bad
P1C4	3/17/2016	BRx68	CT	11	48	18	12	E2F Inhibitor, HLM006474	Inhibits nuclear E2F complexes DNA binding activity	Anticancer Agents	Good
P1C6	3/23/2016	BRx68	CT	18	52	30	21	(–)-Epigallocatechin Gallate	Inhibits telomerase and HAT activities	Antioxidants and Free Radical Scavengers	Good		Bad		Bad
P1C8	3/23/2016	BRx68	CT	15	52	30	21	L-(–)-Epinephrine-(+)-bitartrate	An α,β-adrenergic receptor agonist	Adenylate Cyclase and Guanylate Cyclase Activators	Good/Bad
P1D10	3/30/2017	BRx68	CT	16	92	118.5	57	Inosine	A metabolite of adenosine and a potent coronary vasodilator	Nucleic Acids, Nucleotides, Nucleosides, Purines, and Pyrimidines	Bad*2/Good
P1D11	7/11/2017	BRx68	CT	14	89	55.5	42	IL-2Rα Antagonist	Competitively inhibits IL-2/IL-2Ra interaction	Interleukin Receptor Antagonists	Bad/Good
P1D2	3/17/2016	BRx68	CT	15	48	24	12	Hdm2 E3 Ligase Inhibitor	Inhibits Hdm2 E3 Ligase	Proteasome-Ubiquitination Inhibitors	Good		Good		Bad
P1D4	3/17/2016	BRx68	CT	16	48	18	12	Hh/Gli Antagonist, GANT61	Inhibits Hh signaling downstream of Smo and Sufu at the level of Gli	Sonic Hedgehog Signaling Antagonists/Inhibitors	Good		Good		Bad
P1D5	3/23/2016	BRx68	CT	17	52	42	21	Histone Acetyltransferase Activator, CTB	Activates HAT activity of p300/EP300/E1A binding protein 300	Histone Acetyltransferase Activators	Good		Bad		Bad
P1D6	8/8/2017	BRx07	CT	15	29	9	3	Histone Deacetylase Inhibitor IV	HDAC Inhibitor	Histone Deacetylase Inhibitors	Bad		Good		Bad
P1E2	3/17/2016	BRx68	CT	14	48	15	12	Mevastatin, Sodium Salt	HMG-CoA Reductase Inhibitor	HMG-CoA Reductase Inhibitors	Good
P1E6	3/23/2016	BRx68	CT	15	52	48	21	(+)-MK 801 Maleate	A non-competitive NMDA receptor antagonist and an anti-ischemic agent	Glutamate Receptor Antagonists and Uptake Blockers	Good/Bad
P1E7	3/23/2016	BRx68	CT	14	52	75	21	Mycophenolic Acid	Inhibits inosine monophosphate dehydrogenase	Immunomodulators	Good
P1F11	7/11/2017	BRx68	CT	14	89	49.5	42	Quercetin, Dihydrate	Flavanoid; activates Smad & p38 pathways	Phospholipase Inhibitors	Bad/Good
P1F4	3/17/2016	BRx68	CT	12	48	30	12	Pterostilbene, Pterocarpus marsupium	An anti-oxidant and a PPARα agonist	Antioxidants and Free Radical Scavengers	Good		Good		Bad
P1F5	3/23/2016	BRx68	CT	16	52	30	21		Activates PLC	Phospholipase Activators	Good
P1G11	7/11/2017	BRx68	CT	12	89	63	42	STAT5 Inhibitor	Stat5 Inhibitor	STAT Signaling Inhibitors	Bad/Good		Good		Bad
P1G2	8/8/2017	BRx07	CT	15	29	9	3	SIRT1 Inhibitor III	SIRT Inhibitor	Histone Deacetylase Inhibitors	Bad		Good		Bad
P1G3	3/17/2016	BRx68	CT	11	48	66	12	SIRT2 Inhibitor, AGK2	Reversible inhibitor or SIRT-2 (Sirtuin-2)	Histone Deacetylase Inhibitors	Good		Bad		Bad
P1G4	3/17/2016	BRx68	CT	13	48	30	12	SIRT1/2 Inhibitor VIII, Salermide	Cell-permeable & SIRT1/2 selective inhibitor	Histone Deacetylase Inhibitors	Good		Bad		Bad
P1G6	3/23/2016	BRx68	CT	14	52	39	21	Na+/H+ Exchanger Isoform-1 Inhibitor	NHE-1 Inhibitor	Mitochondrial Mega Channel Inhibitors and Other Related Products	Good
P1G7	8/8/2017	BRx07	CT	16	29	16.5	3	Sodium Salicylate	NSAID	Cyclooxygenase Inhibitors	Bad		Good		Bad
P1G9	8/8/2017	BRx07	CT	16	29	4.5	3	STAT1 Enhancer, 2-NP	Selectively enhances cytokine-induced STAT1 transcription activity	STAT Signaling Enhancers	Bad		Good		Bad
P1H2	3/17/2016	BRx68	CT	15	48	18	12	Trolox	A potent antioxidant	Antioxidants and Free Radical Scavengers	Good		Good		Bad
P1H5	3/23/2016	BRx68	CT	17	52	132	21	UCH-L3 Inhibitor	Inhibits Ubiquitin C-Terminal Esterase L3	Proteasome-Ubiquitination Inhibitors	Good		Good		Bad
P1H7	3/23/2016	BRx68	CT	16	52	114	21	VEGF Inducer, GS4012	Potent inducer of VEGF and VEGF-mediated vessel formation	Angiogenesis Promoters	Good*2		Good		Bad
P2A11	7/13/2017	BRx68	CT	17	48	54	24	Apigenin	Inducer of neurogenesis	Kinase Inhibitors	Good/Bad	Good
P2A5	7/12/2017	BRx68	CT	15	35	51	24	Adenylyl Cyclase Type V Inhibitor, NKY80	Inhibits AC type V	Adenylate Cyclase Inhibitors	Good/Bad
P2A7	8/10/2017	BRx42	CT	15	40	9	3	AICA-Riboside, 5′-Phosphate	Mimics AMP and activates AMPK	AMPK Activators	Bad*2		Bad		Good
P2A8	7/13/2017	BRx68	CT	16	48	40.5	24	PARP Inhibitor I, 3-ABA	PARP Inhibitor	PARP Inhibitors	Good		Bad		Good
P2A9	7/13/2017	BRx68	CT	15	48	33	24	Anacardic Acid	HAT Inhibitor	Histone Acetyltransferase Inhibitors	Good		Good		Bad
P2B10	7/13/2017	BRx68	CT	16	48	49.5	24	CCR2 Antagonist	CCR2 Antagonist	Chemokine Receptor Antagonist	Good		Bad	Good
P2B11	7/13/2017	BRx68	CT	15	48	33	24	Clioquinol	A blood-brain barrier permeable metal ion chelator	Chelating Agents	Good		Bad	Bad
P2B8	7/13/2017	BRx68	CT	17	48	30	24	CFTR-F508del Corrector, KM11060	Increases cellular cGMP by PDEV inhibition	Phosphodiesterase Inhibitors	Good
P2C10	8/24/2016	BRx07	CD	16	35	15	0	FGF Receptor Tyrosine Kinase Inhibitor	IC50 = 60 nM using FGFR1	Tyrosine Kinase Inhibitors			Bad	Good
P2C11	7/13/2017	BRx68	CT	13	48	39	24	Fluvastatin, Sodium Salt	HMG-CoA Reductase Inhibitor	HMG-CoA Reductase Inhibitors	Good/Bad		Bad	Good
P2C2	7/11/2017	BRx68	CT	18	89	55.5	42	1,1-Dimethylbiguanide, Hydrochloride	AMPK activator	Insulin Secretagogues	Bad/Good		Good		Bad
P2C3	7/11/2017	BRx68	CT	14	89	73.5	42	Dynamin Inhibitor I, Dynasore	Inhibits GTPase activity of Dynamin1/2	GTPase Inhibitors	Bad/Good				Good
P2C5	7/12/2017	BRx68	CT	15	35	33	24	Ellagic Acid, Dihydrate	Inhibits casein kinase 2 and CARM1	Kinase Inhibitors	Good/Bad
P2C6	8/10/2017	BRx07	CT	12	30	13.5	12	Epigenetic Multiple Ligand	Inhibit SIRTs, HATs, etc	Other Inhibitors of Biological Interest	Bad	Bad	Good		Good
P2C7	7/12/2017	BRx68	CT	14	35	48	24	eIF-2α Inhibitor II, Sal003	Enhanced water soluble analog of Salubrinal	Phosphatase Inhibitors	Good
P2C9	7/13/2017	BRx68	CT	15	48	90	24	Exo1	Reversibly inhibits vesicular traffic from ER to Golgi	Membrane Trafficking/Exocytosis and Endocytosis Products	Good		Good		Bad
P2D10	7/13/2017	BRx68	CT	14	48	85.5	24	Integrin αMβ2 Ligand	Enhances cell migration, and lowers leukemia cell migration	Cell Adhesion Research Tools, Other	Good		Bad	Good
P2D11	9/7/2016	BRx07	CD	16	46	19.5	18	3-Isobutyl-1-methylxanthine	PDE Inhibitor	Phosphodiesterase Inhibitors	Bad		Bad	Good
P2D3	7/11/2017	BRx68	CT	16	89	45	42	Hh/Gli Antagonist, GANT58	Downstream Hedgehog (Hh) pathway blocker	Sonic Hedgehog Signaling Antagonists/Inhibitors	Bad/Good
P2D4	8/10/2017	BRx42	CT	17	40	9	3	Hedgehog Antagonist VIII	Shh Siganling pathway antagonist	Sonic Hedgehog Signaling Antagonists/Inhibitors	Bad*2		Bad		Good
P2D7	7/12/2017	BRx68	CT	17	35	30	24	Honokiol	An antioxidant and an angiogenesis inhibitor	Apoptosis Inducers	Good		Good		Good
P2D9	7/13/2017	BRx68	CT	14	48	51	24	Indomethacin	COX Inhibitor	Cyclooxygenase Inhibitors	Good		Bad		Bad
P2E10	7/13/2017	BRx68	CT	16	48	33	24	Ras-Net (Elk-3) Pathway Inhibitor, XRP44X	Ras activation blocker and tubulin polymerization inhibitor	Cytoskeletal Research Tools	Good		Bad	Good
P2E11	9/7/2016	BRx07	CT	18	27	36	27	Neurodazine	Neurogenesis inducer	Cell Differentiation/Dedifferentiation Inducers	Bad		Good	Good
P2E5	7/12/2017	BRx68	CT	15	35	45	24	Mn-cpx 3	SOD mimetic	Antioxidants and Free Radical Scavengers	Good/Bad		Good		Bad
P2E7	7/12/2017	BRx68	CT	17	35	30	24	Muristerone A, Ipomoea spp.	Induces ecdysone-inducible genes	Hormones, Steroidal	Good
P2E8	7/13/2017	BRx68	CT	17	48	102	24	Myoseverin	A microtubule-binding molecule that induces reversible fission of multinucleated myotubules into mononucleated fragments	Cytoskeletal Research Tools	Good		Bad		Bad
P2E9	7/13/2017	BRx68	CT	15	48	39	24	Myriocin, Mycelia sterilia	A potent immunosuppressant that inhibits serine palmitoyltransferase activity, and blocks ceramide synthesis	Immunomodulators	Good				Bad
P2F10	7/13/2017	BRx68	CT	15	48	78	24	Purmorphamine	Induces osteoblast differentiation of multipotent mesenchymal progenitor cells	Sonic Hedgehog Signaling Antagonists/Inhibitors	Good/Bad	Good
P2F5	8/3/2016	BRx68	CT	15	63	42	18	Piceatannol	Protein kinase inhibitor; activates sirtuins	Kinase Inhibitors	Good		Good		Bad
P2F6	8/3/2016	BRx68	CT	17	63	24	18	PARP Inhibitor VIII, PJ34	PARP Inhibitor	PARP Inhibitors	Good	Good
P2F8	7/13/2017	BRx68	CT	16	48	42	24	Protein Methyltransferase Inhibitor, AMI-5	PRMT1 and HMT1 Inhibitor	Methyltransferase Inhibitors	Good		Bad	Good
P2F9	7/13/2017	BRx68	CT	18	48	31.5	24	PRL-3 Inhibitor	A potent & selective PTPase inhibitor	Phosphatase Inhibitors	Good				Good
P2G11	7/13/2017	BRx68	CT	16	48	34.5	24	SMC Proliferation Inhibitor-2w	Selective inhibitor of SMCs proliferation	Cell Differentiation/Dedifferentiation Inducers	Good		Bad	Bad
P2G3	8/10/2017	BRx42	CT	16	40	9	3	SIRT1 Inhibitor IV, (S)-35	SIRT1 Inhibitor	Histone Deacetylase Inhibitors	Bad*2		Bad		Good
P2G4	7/11/2017	BRx68	CT	17	89	48	42	Smoothened Agonist, SAG	Modulates the coupling of Smo with its downstream effector	Sonic Hedgehog Signaling Agonists	Bad/Good		Bad		Bad
P2G6	3/30/2017	BRx68	CT	15	92	66	57	Sodium 4-Phenylbutyrate	Induces tumor cytostasis and differentiation	Anticancer Agents	Bad/Good	Bad
P2G7	7/12/2017	BRx68	CT	16	35	31.5	24	S1P1 Receptor Agonist, SEW2871	A highly selective S1P1 agonist	Other Activators/Agonists	Good
P2G8	7/13/2017	BRx68	CT	14	48	57	24	Stem-Cell Factor/c-Kit Inhibitor, ISCK03	Stem cell factor inhibitor	Tyrosine Kinase Inhibitors	Good		Bad*2	Good	Bad
P2G9	7/13/2017	BRx68	CT	16	48	40.5	24	STAT3 Inhibitor III, WP1066	Stat3 Inhibitor	STAT Signaling Inhibitors	Good				Good
P2H10	8/24/2016	BRx68	CD	11	18	18	0	Wnt Antagonist I, IWR-1-endo	Inhibits the activity of TNKS1/PARP5a and TNKS2/PARP5b	Cell Differentiation/Dedifferentiation Inducers	Bad*2	Good
P2H11	7/13/2017	BRx68	CT	17	48	48	24	Zaprinast	PDE V Inhibitor	Phosphodiesterase Inhibitors	Good		Bad	Bad
P2H4	8/10/2017	BRx07	CT	15	30	15	12	UCH-L1 Inhibitor II	Inhibits Ubiquitin C-Terminal Esterase L1	Proteasome-Ubiquitination Inhibitors	Bad*2		Good		Good
P2H6	8/10/2017	BRx42	CT	16	40	6	3	Valproic Acid, Sodium Salt	Inhibits HDAC & GSK-3 activities	Histone Deacetylase Inhibitors	Bad		Bad		Good
P2H7	7/12/2017	BRx68	CT	16	35	46.5	24	VEGFR2/Flt3/c-Kit Inhibitor	VEGFR2/Flt3/c-kit Inhibitor	Tyrosine Kinase Inhibitors	Good
P2H8	7/13/2017	BRx68	CT	17	48	39	24	Veratridine	A Na+ channel opener	Ion Channel Openers	Good		Bad	Good
P3A10	12/2/2016	BRx68	CT	16	25	19.5	18	(±)-Blebbistatin	Reversible inhibitor of nonmuscle myosin II	ATPase Inhibitors	Good	Bad
P3A3	9/14/2016	BRx68	CT	15	18	57	36	Apoptosis Inhibitor II, NS3694	Inhibits apoptosis	Apoptosis Blockers, Other	Good	Good
P3A4	9/21/2016	BRx68	CT	16	46	28.5	24	Aristolochic Acid	PLA2 Inhibitor	Phospholipase Inhibitors	Good
P3A5	9/21/2016	BRx68	CT	15	46	27	24	Autophagy Inhibitor, 3-MA	Autophagy Inhibitor	Autophagy Inhibitors	Good
P3A6	10/14/2016	BRx68	CT	16	14	12	7.5	AY 9944	Inhibits cholesterol biosynthesis	Sonic Hedgehog Signaling Antagonists/Inhibitors	Good	Bad
P3A7	10/24/2016	BRx68	CD	17	84	12	9	Baicalein	Lipoxygenase inhibitor	Lipoxygenase Inhibitors		Good
P3B10	12/2/2016	BRx68	CT	15	25	21	18	DNA Methyltransferase Inhibitor	DNA MT Inhibitor	Methyltransferase Inhibitors	Good	Good
P3B2	9/7/2016	BRx68	CT	14	29	115.5	48	Clotrimazole	specific inhibitor of the Ca2+-activated K+ channel	Other Inhibitors of Biological Interest	Good	Good
P3B4	9/21/2016	BRx68	CT	12	46	28.5	24	Corticosterone	Activates mineralocorticoid and glucocorticoid receptors	Hormones, Steroidal	Good
P3B5	9/21/2016	BRx68	CT	16	46	60	24	COX-1 Inhibitor IV, TFAP	COX-1 selective inhibitor	Cyclooxygenase Inhibitors	Good
P3B6	10/14/2016	BRx68	CT	16	14	25.5	7.5	Curcumin, Curcuma longa L.	A p300/CREB-binding protein-specific inhibitor of HAT	Lipoxygenase Inhibitors	Good	Good
P3B7	10/24/2016	BRx68	CD	17	84	12	9	Cyclopiazonic Acid, Penicillium cyclopium	Inhibitor of Ca2+-ATPase	Calcium Channel Modulators	Good
P3B8	7/13/2017	BRx68	CT	13	48	30	24	Cyclosporin A, Tolypocladium inflatum	Induces cardiomyocytes from ESCs	Immunomodulators	Good
P3C11	12/2/2016	BRx68	CT	16	25	46.5	18	Gβγ Modulator II, Gallein	Blocks Gbg-dependent cellular activities	G-Protein Activators/Modulators	Good	Good
P3C4	9/21/2016	BRx68	CT	16	46	37.5	24	Genistein	Flavanoid; activates Smad & p38 pathways	Tyrosine Kinase Inhibitors	Good
P3C6	10/14/2016	BRx68	CT	14	14	15	7.5	NS-398	COX-2 Selective inhibitor	Cyclooxygenase Inhibitors	Good	Bad
P3C7	10/24/2016	BRx68	CD	18	84	12	9	Glycogen Phosphorylase Inhibitor	AMP-competitive inhibitor of glycogen phosphorylase	Glycogen Phosphorylase Inhibitor		Good
P3C9	8/9/2017	BRx68	CT	17	119	24	18	Z-Guggulsterone	Farnesoid X receptor antagonist	PPAR Antagonists	Good
P3D11	12/2/2016	BRx68	CT	15	25	33	18	Melatonin	Circadian rhythm regulator	Antioxidants and Free Radical Scavengers	Good	Good
P3D2	9/7/2016	BRx68	CT	16	29	60	48	IQ-1	Selectively maintains murine embryonic stem cells (ESCs) in the undifferentiated state in a Wnt-dependent manner	Cell Differentiation/Dedifferentiation Inducers	Good	Good
P3D3	9/14/2016	BRx68	CT	17	18	39	36	ITSA1	Inhibitor of Trichostatin A	Histone Deacetylase Inhibitors	Good	Good
P3D5	9/21/2016	BRx68	CT	14	46	30	24	(Z-LL)2 Ketone	Signal peptidase inhibitor	Protease Inhibitors, Other	Good
P3D6	10/14/2016	BRx68	CT	17	14	30	7.5	Latrunculin A, Latrunculia magnifica	Disrupts microfilament organization in cultured cells by the formation of a 1:1 complex with monomeric G-actin	Cytoskeletal Research Tools	Good	Good
P3D7	10/24/2016	BRx68	CD	15	84	12	9	Lithium Chloride, Molecular Biology Grade	Activates Wnt-signaling	GSK-3 Inhibitors		Good
P3E4	9/21/2016	BRx68	CT	16	46	55.5	24	NF-κB Activation Inhibitor IV	Inhibits TNF-a-stimulated NF-κB reporter activity in 293T cells	NF-kB Activation Inhibitors	Good
P3E6	10/14/2016	BRx68	CT	14	14	19.5	7.5	Nifedipine	A selective blocker of L-type Ca2+ channels and a vasodilator	Ion Channel Blockers	Good	Good
P3F5	9/21/2016	BRx68	CT	17	46	42	24	Riluzole	Stimulate the synthesis of NGF, BDNF, and GDNF	Glutamate Receptor Antagonists and Uptake Blockers	Good
P3F6	10/14/2016	BRx68	CT	12	14	18	7.5	SANT-1	Shh Siganling pathway antagonist	Sonic Hedgehog Signaling Antagonists/Inhibitors	Good	Bad
P3F7	10/24/2016	BRx68	CD	18	84	13.5	9	SB 328437	A highly potent and selective CCR3 antagonist	Receptor Antagonists, Others		Good
P3G10	12/2/2016	BRx68	CT	14	25	21	18	Toll-Like Receptor 7 Ligand II	TLR7 agonist	Immunomodulators	Good	Good
P3G3	9/14/2016	BRx07	CD	16	52	27	25.5	Suramin, Sodium Salt	Uncouples G-proteins/growth factors from receptors	Phosphatase Inhibitors			Bad	Good
P3H3	12/22/2016	BRx68	CT	5	91	9	6	Zebularine	Inhibits DNA methylase	Methyltransferase Inhibitors	Good		Good	Good
P4A10	3/7/2017	BRx68	CT	16	78	63	43.5	CRAC Channel Inhibitor, BTP2	Selectively blocks the Ca2+-induced activation and translocation of NFAT	Calcium Channel Modulators	Good
P4A4	8/9/2017	BRx68	CT	17	119	27	18	AhR Antagonist	Aryl hydrocarbon receptor antagonist	Receptor Antagonists, Others	Bad/Good
P4B10	3/7/2017	BRx68	CT	18	78	60	43.5	DNA Base Excision Repair Pathway Inhibitor	Inhibits DNA reapir	DNase and RNase Inhibitors	Good
P4B3	12/7/2016	BRx68	CT	18	41	19.5	18	C5a Receptor Antagonist, W-54011	C5a Receptor Antagonist	G-Protein Antagonists	Good
P4B5	8/9/2017	BRx68	CT	13	119	30	18	COX-2 Inhibitor II	COX-2 Inhibitor	Cyclooxygenase Inhibitors	Good/Bad
P4B8	2/22/2017	BRx68	CT	15	60	42	33	Daidzein	Flavanoid; activates Smad & p38 pathways	Angiogenesis Inhibitors	Good
P4B9	3/2/2017	BRx68	CT	17	59	27	18	5′-Deoxy-5′-methylthioadenosine	An endogenous substrate of methylthioadenosine phosphorylase (MTAP)	Nucleic Acids, Nucleotides, Nucleosides, Purines, and Pyrimidines	Good
P4C10	3/7/2017	BRx68	CT	16	78	46.5	43.5	GPR40 Agonist	A GPCR40 agonist	Insulin Secretagogues	Good
P4D10	3/7/2017	BRx68	CT	15	78	45	43.5	Marimastat	MMP/TACE Inhibitor	Matrix Metalloproteinase Inhibitors	Good
P4D9	3/2/2017	BRx68	CT	17	59	24	18	MDM2 Antagonist, Nutlin-3, Racemic	MDM2 antagonist	Apoptosis Blockers, Other	Good
P4E10	3/7/2017	BRx68	CT	15	78	66	43.5	Oncrasin-1	Selective inducer of apoptosis in cells harboring mutant k-ras	Anticancer agents	Good
P4E11	3/7/2017	BRx68	CT	15	78	48	43.5	Pifithrin-α, Cyclic-	p53 Inhibitor	p53 Transactivation Inhibitors	Good
P4E6	2/1/2017	BRx68	CT	18	36	31.5	18	Nifuroxazide	Stat3 Inhibitor	Tyrosine Kinase Inhibitors	Good
P4E8	2/22/2017	BRx68	CT	15	60	72	33	L-(–)-Norepinephrine-(+)-bitartrate	An α,β-adrenergic receptor agonist	Adrenergic Receptor Agonists	Bad/Good
P4E9	3/2/2017	BRx68	CT	16	59	45	18	PARP Inhibitor VI, NU1025	PARP Inhibitor	PARP Inhibitors	Good
P4F7	8/9/2017	BRx68	CT	15	119	51	18	SC-560	COX-1 inhibitor	Cyclooxygenase Inhibitors	Good
P4F8	2/22/2017	BRx68	CT	14	60	37.5	33	SecinH3	Sec7 domain-binding selective antagonist	Membrane Trafficking/Exocytosis and Endocytosis Products	Good
P4F9	3/2/2017	BRx68	CT	16	59	48	18	γ-Secretase Inhibitor VI	g-Secretase Inhibitor	Secretase Inhibitors	Good
P4G9	3/2/2017	BRx68	CT	15	59	33	18	Tobramycin, Free Base	Aminoglycoside antibiotic active against Gram negative bacteria. Inhibits myeloperoxidase-dependent oxidant cell injury.	Protein Synthesis Inhibitors	Good
* All compounds concentration 1μM ,except NAC is 300μM
