## Supplemental tables for "A small molecule screen identified N-Acetyl-L-cysteine for promoting *ex vivo* growth of single circulating tumor cells": SupplementaryTableS4.xlsx

### Sheet: 正式用的
Drug	Brief Biological Activity	Concentration (μM)	Batch	Patient	Control	Drug N	Control N	Drug Median AUC	Control Median AUC	Effect	P	Adjust P	Note
NAC	Antioxidants and Free Radical Scavengers	300	2017-12-21	BRx50	CT	51	96	138	30	GOOD	<0.001	<0.001
NAC		300	2018-09-26	BRx50	CD	43	46	3	0	GOOD	<0.001	0.0019
NAC		300	2018-05-17	BRx50	CD	45	38	120	31.5	GOOD	<0.001	0.0046
NAC		300	2018-04-19	BRx50	CD	47	41	123	36	GOOD	0.0029	0.0224
NAC		300	2018-05-17	BRx50	CT	45	44	120	33	GOOD	0.0031	0.0227
NAC		300	2018-04-19	BRx42	CT	46	41	21	9	GOOD	0.0041	0.0289
NAC		300	2018-04-17	BRx68	CT	47	76	63	21	GOOD	0.0187	0.0864
NAC		300	2017-11-16	BRx68	CT	44	88	52.5	31.5	GOOD	0.0486	0.1743
NAC		300	2018-04-19	BRx42	CD	46	51	21	9	GOOD	0.0515	0.1743
NAC		300	2018-02-13	BRx07	CT	49	103	90	48	GOOD	0.061	0.1952
NAC		300	2018-09-26	BRx68	CT	40	45	130.5	24	GOOD	0.0631	0.1952
NAC		300	2018-09-26	BRx68	CD	40	47	130.5	18	GOOD	0.0651	0.1952
NAC		300	2018-04-17	BRx07	CT	47	77	78	42	GOOD	0.0652	0.1952
NAC		250	2017-12-14	BRx68	CT	47	99	81	33	GOOD	0.0666	0.1955
NAC		300	2018-05-17	BRx42	CT	34	38	12	3	GOOD	0.0708	0.2011
NAC		300	2018-05-17	BRx07	CT	43	48	102	51	GOOD	0.0708	0.2011
NAC		300	2018-04-19	BRx50	CT	47	49	123	66	GOOD	0.0728	0.2034
NAC		300	2018-07-12	BRx68	CD	51	45	393	141	GOOD	0.091	0.2419
NAC		300	2018-05-17	BRx07	CD	43	51	102	48	GOOD	0.1995	0.3817
NAC		300	2018-07-12	BRx68	CT	51	43	393	336	GOOD	0.2155	0.3993
NAC		300	2018-05-17	BRx68	CT	49	45	576	342	GOOD	0.3306	0.5388
NAC		300	2018-02-15	BRx42	CT	44	88	3	0	GOOD	0.3795	0.591
NAC		300	2018-05-17	BRx42	CD	34	40	12	9	GOOD	0.4066	0.6103
NAC		300	2018-05-17	BRx68	CD	49	45	576	402	GOOD	0.4092	0.6103
NAC		300	2018-05-22	BRx42	CD	44	41	13.5	9	GOOD	0.4194	0.616
NAC		300	2018-09-26	BRx07	CD	50	47	57	54	GOOD	0.6438	0.778
NAC		300	2018-05-22	BRx42	CT	44	46	13.5	13.5	GOOD	0.72	0.8179
NAC		3	2018-07-12	BRx68	CD	46	45	151.5	141	GOOD	0.981	0.9825
NAC		3000	2018-07-12	BRx68	CD	46	45	10.5	141	BAD	<0.001	<0.001
NAC		3000	2018-07-12	BRx68	CT	46	43	10.5	336	BAD	<0.001	<0.001
NAC		1000	2018-07-12	BRx68	CT	49	43	33	336	BAD	0.0061	0.0344
NAC		1000	2018-07-12	BRx68	CD	49	45	33	141	BAD	0.0263	0.1078
NAC		300	2018-09-26	BRx50	CT	43	64	3	9	BAD	0.105	0.2438
NAC		300	2018-09-26	BRx42	CD	53	45	9	12	BAD	0.3265	0.5384
NAC		300	2018-09-26	BRx42	CT	53	50	9	13.5	BAD	0.566	0.7434
NAC		3	2018-07-12	BRx68	CT	46	43	151.5	336	BAD	0.6509	0.7793
NAC		30	2018-07-12	BRx68	CT	46	43	133.5	336	BAD	0.6811	0.7904
NAC		30	2018-07-12	BRx68	CD	46	45	133.5	141	BAD	0.8178	0.8781
NAC		300	2018-09-26	BRx07	CT	50	47	57	60	BAD	0.8282	0.8781
NAC-0.3mM+P1B6-1μM	Antioxidants+Suppresses Wnt/b-Catenin Signaling Pathway	1	2018-02-13	BRx07	CT	52	103	61.5	48	GOOD	0.0773	0.2092
NAC-0.3mM+P1B6-1μM		1	2018-02-15	BRx42	CT	40	88	1.5	0	GOOD	0.629	0.7742
NAC-0.3mM+P1C2-0.5μM	Antioxidants and Free Radical Scavengers+COX Inhibitor	1	2018-05-17	BRx07	CT	46	48	123	51	GOOD	<0.001	0.0031
NAC-0.3mM+P1C2-0.5μM		1	2018-05-17	BRx07	CD	46	51	123	48	GOOD	0.0029	0.0224
NAC-0.3mM+P1C2-0.5μM		1	2018-05-17	BRx50	CD	44	38	132	31.5	GOOD	0.005	0.0325
NAC-0.3mM+P1C2-0.5μM		1	2018-05-17	BRx50	CT	44	44	132	33	GOOD	0.0195	0.0873
NAC-0.3mM+P1C2-0.5μM		1	2018-05-17	BRx68	CT	43	45	678	342	GOOD	0.0198	0.0873
NAC-0.3mM+P1C2-0.5μM		1	2018-05-17	BRx68	CD	43	45	678	402	GOOD	0.0517	0.1743
NAC-0.3mM+P1C2-0.5μM		1	2018-05-17	BRx42	CT	33	38	18	3	GOOD	0.1183	0.263
NAC-0.3mM+P1C2-0.5μM		1	2018-05-17	BRx42	CD	33	40	18	9	GOOD	0.4391	0.6233
NAC-0.3mM+P1C2-0.5μM		1	2018-05-22	BRx42	CT	50	46	16.5	13.5	GOOD	0.6819	0.7904
NAC-0.3mM+P1C2-0.5μM		1	2018-05-22	BRx42	CD	50	41	16.5	9	GOOD	0.9	0.9318
NAC-0.3mM+P1C2-1μM	Antioxidants and Free Radical Scavengers+COX Inhibitor	1	2018-02-15	BRx42	CT	45	88	9	0	GOOD	<0.001	<0.001
NAC-0.3mM+P1C2-1μM		1	2018-04-19	BRx50	CD	45	41	141	36	GOOD	<0.001	0.0022
NAC-0.3mM+P1C2-1μM		1	2018-04-19	BRx50	CT	45	49	141	66	GOOD	0.0306	0.1222
NAC-0.3mM+P1C2-1μM		1	2018-02-13	BRx07	CT	53	103	72	48	GOOD	0.0525	0.1743
NAC-0.3mM+P1C2-1μM		1	2018-04-19	BRx42	CT	49	41	12	9	GOOD	0.1053	0.2438
NAC-0.3mM+P1C2-1μM		1	2018-04-17	BRx68	CT	44	76	34.5	21	GOOD	0.1424	0.2984
NAC-0.3mM+P1C2-1μM		1	2018-04-17	BRx07	CT	47	77	60	42	GOOD	0.405	0.6103
NAC-0.3mM+P1C2-1μM		1	2018-04-19	BRx42	CD	49	51	12	9	GOOD	0.5875	0.7592
P1A7	AMPK Activator	1	2018-02-15	BRx42	CT	45	88	3	0	GOOD	0.8818	0.9184
P1A7		1	2018-02-13	BRx07	CT	54	103	36	48	BAD	0.1022	0.2438
P1A7		1	2017-12-21	BRx50	CT	45	96	12	30	BAD	0.2243	0.4069
P1A7		1	2017-11-14	BRx68	CT	49	78	45	48	BAD	0.426	0.616
P1A7-0.5μM+P4D8-0.5μM	AMPK Activator+Antioxidants and Free Radical Scavengers	1	2017-12-19	BRx68	CT	42	90	34.5	31.5	GOOD	0.8104	0.8781
P1B6	Wnt Antagonist/Activates	1	2018-02-15	BRx42	CT	44	88	3	0	GOOD	0.4471	0.625
P1B6		1	2017-12-21	BRx50	CT	46	96	43.5	30	GOOD	0.8279	0.8781
P1B6		15	2017-11-16	BRx68	CT	46	88	15	31.5	BAD	<0.001	<0.001
P1B6		1	2018-02-13	BRx07	CT	49	103	33	48	BAD	0.0183	0.0864
P1B6		1	2017-11-14	BRx68	CT	48	78	30	48	BAD	0.3733	0.5866
P1C2	COX Inhibitor	1	2018-04-19	BRx42	CT	49	41	18	9	GOOD	0.0099	0.0526
P1C2		1	2018-05-17	BRx50	CD	40	38	108	31.5	GOOD	0.0103	0.0533
P1C2		1	2018-05-17	BRx50	CT	40	44	108	33	GOOD	0.0362	0.1385
P1C2		1	2018-04-17	BRx68	CT	36	76	48	21	GOOD	0.1693	0.3386
P1C2		1	2018-04-19	BRx42	CD	49	51	18	9	GOOD	0.2787	0.4755
P1C2		0.5	2018-05-17	BRx50	CD	43	38	36	31.5	GOOD	0.3523	0.5637
P1C2		0.5	2018-05-22	BRx42	CD	42	41	9	9	GOOD	0.3588	0.5688
P1C2		0.5	2018-05-17	BRx42	CT	31	38	3	3	GOOD	0.4259	0.616
P1C2		1	2018-02-15	BRx42	CT	47	88	3	0	GOOD	0.427	0.616
P1C2		1	2018-05-17	BRx42	CT	30	38	4.5	3	GOOD	0.4482	0.625
P1C2		1	2018-04-19	BRx50	CD	44	41	48	36	GOOD	0.4904	0.6691
P1C2		1	2018-05-22	BRx42	CD	49	41	9	9	GOOD	0.5199	0.7038
P1C2		1	2018-02-13	BRx07	CT	50	103	49.5	48	GOOD	0.6034	0.7695
P1C2		0.5	2018-05-17	BRx50	CT	43	44	36	33	GOOD	0.617	0.7742
P1C2		0.5	2018-05-17	BRx07	CD	50	51	49.5	48	GOOD	0.6679	0.7889
P1C2		1	2017-12-21	BRx50	CT	49	96	33	30	GOOD	0.8743	0.9159
P1C2		1	2018-04-17	BRx07	CT	50	77	18	42	BAD	0.0061	0.0344
P1C2		0.5	2018-05-17	BRx68	CD	44	45	202.5	402	BAD	0.0921	0.2419
P1C2		0.5	2018-05-17	BRx68	CT	44	45	202.5	342	BAD	0.1185	0.263
P1C2		1	2018-04-19	BRx50	CT	44	49	48	66	BAD	0.1912	0.374
P1C2		1	2017-11-14	BRx68	CT	46	78	37.5	48	BAD	0.2721	0.4696
P1C2		0.5	2018-05-22	BRx42	CT	42	46	9	13.5	BAD	0.4366	0.6233
P1C2		1	2018-05-17	BRx42	CD	30	40	4.5	9	BAD	0.5512	0.735
P1C2		0.5	2018-05-17	BRx42	CD	31	40	3	9	BAD	0.6255	0.7742
P1C2		1	2018-05-22	BRx42	CT	49	46	9	13.5	BAD	0.7203	0.8179
P1C2		0.075	2017-11-16	BRx68	CT	51	88	24	31.5	BAD	0.7989	0.8781
P1C2		0.5	2018-05-17	BRx07	CT	50	48	49.5	51	BAD	0.8166	0.8781
P1C2-0.5μM+P1A7-0.5μM	COX Inhibitor+AMPK Activator	1	2017-12-19	BRx68	CT	50	90	43.5	31.5	GOOD	0.7871	0.8768
P1C2-0.5μM+P1B6-0.5μM	COX Inhibitor+Wnt Antagonist/Activates	1	2017-12-19	BRx68	CT	34	90	69	31.5	GOOD	0.1846	0.3651
P1C6	Antioxidants and Free Radical Scavengers	0.3	2017-12-21	BRx50	CT	46	96	10.5	30	BAD	0.0985	0.2438
P1C6		0.3	2017-12-19	BRx68	CT	45	90	18	31.5	BAD	0.1397	0.2962
P1C6		1	2017-11-14	BRx68	CT	48	78	24	48	BAD	0.3488	0.5632
P1F4	Antioxidants and Free Radical Scavengers	1	2018-09-26	BRx50	CD	47	46	0	0	GOOD	0.8263	0.8781
P1F4		1	2018-09-26	BRx50	CT	47	64	0	9	BAD	<0.001	<0.001
P1F4		1	2018-09-26	BRx07	CD	48	47	18	54	BAD	<0.001	0.0012
P1F4		1	2018-09-26	BRx07	CT	48	47	18	60	BAD	<0.001	0.0014
P1F4		1	2018-09-26	BRx68	CT	40	45	3	24	BAD	0.2229	0.4069
P1F4		1	2018-09-26	BRx68	CD	40	47	3	18	BAD	0.2511	0.4464
P1F4		1	2018-09-26	BRx42	CT	48	50	3	13.5	BAD	0.2592	0.4563
P1F4		1	2018-09-26	BRx42	CD	48	45	3	12	BAD	0.3846	0.5937
P1G11	STAT Signaling Inhibitors/enhancer	47	2017-11-16	BRx68	CT	47	88	21	31.5	BAD	0.0161	0.0785
P1G11		1	2017-11-16	BRx68	CT	50	88	21	31.5	BAD	0.5344	0.7179
P1G3	SIRT Inhibitor	1	2018-02-15	BRx42	CT	46	88	6	0	GOOD	0.0047	0.0321
P1G3		1	2018-04-19	BRx42	CT	48	41	15	9	GOOD	0.0063	0.0344
P1G3		1	2018-04-19	BRx42	CD	48	51	15	9	GOOD	0.0988	0.2438
P1G3		1	2017-11-16	BRx68	CT	50	88	57	31.5	GOOD	0.1015	0.2438
P1G3		1	2018-02-13	BRx07	CT	43	103	66	48	GOOD	0.266	0.4635
P1G3		1	2017-12-21	BRx50	CT	50	96	34.5	30	GOOD	0.6454	0.778
P1G3		3.5	2017-11-16	BRx68	CT	45	88	18	31.5	BAD	0.1679	0.3386
P1G7	COX Inhibitor	1	2017-12-21	BRx50	CT	44	96	57	30	GOOD	0.2023	0.3829
P1G7		1	2017-11-14	BRx68	CT	46	78	54	48	GOOD	0.451	0.625
P1G7		1	2018-02-15	BRx42	CT	43	88	3	0	GOOD	0.591	0.7592
P1G7		1	2018-02-13	BRx07	CT	49	103	36	48	BAD	0.0523	0.1743
P1H5	Proteasome-Ubiquitination Inhibitors	1	2017-12-21	BRx50	CT	51	96	42	30	GOOD	0.3926	0.6008
P1H5		1	2017-12-19	BRx68	CT	43	90	90	31.5	GOOD	0.5876	0.7592
P2C2	AMPK Activator	1	2017-11-16	BRx68	CT	52	88	36	31.5	GOOD	0.556	0.7357
P2C2		0.5	2017-12-19	BRx68	CT	45	90	18	31.5	BAD	0.4584	0.6304
P2C2		1	2017-12-21	BRx50	CT	46	96	19.5	30	BAD	0.7413	0.8311
P2D9	COX Inhibitor	1	2018-09-26	BRx50	CD	40	46	0	0	GOOD	0.6248	0.7742
P2D9		1	2018-09-26	BRx50	CT	40	64	0	9	BAD	<0.001	<0.001
P2D9		1	2018-09-26	BRx42	CT	41	50	3	13.5	BAD	0.1271	0.2762
P2D9		1	2018-09-26	BRx07	CT	52	47	34.5	60	BAD	0.1322	0.2838
P2D9		1	2018-09-26	BRx42	CD	41	45	3	12	BAD	0.1967	0.3804
P2D9		1	2018-09-26	BRx07	CD	52	47	34.5	54	BAD	0.2062	0.3862
P2D9		1	2018-09-26	BRx68	CT	51	45	9	24	BAD	0.934	0.9502
P2D9		1	2018-09-26	BRx68	CD	51	47	9	18	BAD	0.9825	0.9825
P2F10	Sonic Hedgehog Signaling Antagonists/Inhibitors	1	2018-09-26	BRx50	CD	47	46	0	0	GOOD	0.0057	0.0344
P2F10		1	2018-09-26	BRx50	CT	47	64	0	9	BAD	0.034	0.133
P2F10		1	2018-09-26	BRx07	CT	45	47	33	60	BAD	0.0654	0.1952
P2F10		1	2018-09-26	BRx07	CD	45	47	33	54	BAD	0.0757	0.2081
P2F10		1	2018-09-26	BRx42	CT	47	50	3	13.5	BAD	0.101	0.2438
P2F10		1	2018-09-26	BRx42	CD	47	45	3	12	BAD	0.1194	0.263
P2F10		1	2018-09-26	BRx68	CT	44	45	16.5	24	BAD	0.6349	0.7759
P2F10		1	2018-09-26	BRx68	CD	44	47	16.5	18	BAD	0.6826	0.7904
P2H7	Tyrosine Kinase Inhibitors/c-kit	1	2018-09-26	BRx50	CD	42	46	0	0	GOOD	0.842	0.8874
P2H7		1	2018-09-26	BRx50	CT	42	64	0	9	BAD	<0.001	<0.001
P2H7		1	2018-09-26	BRx42	CT	49	50	3	13.5	BAD	0.0405	0.1486
P2H7		1	2018-09-26	BRx42	CD	49	45	3	12	BAD	0.0588	0.1915
P2H7		1	2018-09-26	BRx68	CT	44	45	3	24	BAD	0.1046	0.2438
P2H7		1	2018-09-26	BRx68	CD	44	47	3	18	BAD	0.1195	0.263
P2H7		1	2018-09-26	BRx07	CT	42	47	49.5	60	BAD	0.1472	0.3048
P2H7		1	2018-09-26	BRx07	CD	42	47	49.5	54	BAD	0.281	0.4755
P3B5	COX Inhibitor	1	2018-09-26	BRx50	CD	28	46	6	0	GOOD	<0.001	<0.001	*
P3B5		1	2018-09-26	BRx50	CT	28	64	6	9	BAD	0.7009	0.8063	*
P4D8	Antioxidants and Free Radical Scavengers	1	2017-11-16	BRx68	CT	53	88	111	31.5	GOOD	0.0053	0.0332
P4D8		1	2018-02-15	BRx42	CT	50	88	3	0	GOOD	0.3273	0.5384
P4D8		0.5	2017-12-19	BRx68	CT	43	90	45	31.5	GOOD	0.9309	0.9502
P4D8		1	2018-02-13	BRx07	CT	53	103	36	48	BAD	0.101	0.2438
P4D8		1	2017-12-21	BRx50	CT	53	96	24	30	BAD	0.7356	0.8299
P4D8-0.5μM+P1C2-0.5μM		1	2017-12-19	BRx68	CT	38	90	25.5	31.5	BAD	0.1654	0.3385
P4D8-0.5μM+P1C2-0.5μM		1	2017-12-21	BRx50	CT	50	96	28.5	30	BAD	0.9585	0.9695
P4E9	PARP Inhibitor	1	2018-09-26	BRx50	CD	43	46	0	0	GOOD	0.6116	0.7742
P4E9		1	2018-09-26	BRx68	CT	43	45	66	24	GOOD	0.6662	0.7889
P4E9		1	2018-09-26	BRx68	CD	43	47	66	18	GOOD	0.8021	0.8781
P4E9		1	2018-09-26	BRx50	CT	43	64	0	9	BAD	<0.001	<0.001
P4E9		1	2018-09-26	BRx07	CT	42	47	22.5	60	BAD	0.0146	0.0736
P4E9		1	2018-09-26	BRx07	CD	42	47	22.5	54	BAD	0.0259	0.1078
P4E9		1	2018-09-26	BRx42	CT	44	50	9	13.5	BAD	0.2436	0.4374
P4E9		1	2018-09-26	BRx42	CD	44	45	9	12	BAD	0.3254	0.5384
* no more drug available on the market
