## Supplemental tables for "A small molecule screen identified N-Acetyl-L-cysteine for promoting *ex vivo* growth of single circulating tumor cells": SupplementaryTableS6.xlsx

### Sheet: Comparison3_NAC_day13_quiescent
ensembl_gene_id	gene_symbol	log2FoldChange	pvalue	padj
ENSG00000150687	PRSS23	3.24639	1.11661e-05	0.000507872
ENSG00000141510	TP53	1.31045	0.000229096	0.00560721
ENSG00000123240	OPTN	2.26463	0.000416855	0.00895745
ENSG00000180543	TSPYL5	3.33989	0.00124661	0.0203917
ENSG00000148180	GSN	1.59156	0.00314147	0.039326
ENSG00000026025	VIM	2.05719	0.00544149	0.0574787
